# Admixture mapping reveals loci for carcass mass in red deer x sika hybrids in Kintyre, Scotland

**DOI:** 10.1101/2021.04.29.442014

**Authors:** S. Eryn McFarlane, Josephine M. Pemberton

**Affiliations:** Institute of Evolutionary Biology, School of Biological Sciences, University of Edinburgh, Edinburgh, UK; Department of Biology, Lund University, Lund, Sweden

## Abstract

We deployed admixture mapping on a sample of 386 deer from a hybrid swarm between native red deer (*Cervus elaphus*) and introduced Japanese sika (*Cervus nippon*) sampled in Kintyre, Scotland to search for Quantitative Trait Loci (QTL) underpinning phenotypic differences between the species. These two species are highly diverged genetically (F_st_ between pure species, based on 50K SNPs, = 0.532) and phenotypically: pure red have on average twice the carcass mass of pure sika in our sample (38.7kg vs 19.1 kg). After controlling for sex, age and population genetic structure we found ten autosomal genomic locations with QTL for carcass mass. Effect sizes ranged from 0.191 to 1.839 Kg and as expected, in all cases the allele derived from sika conferred lower carcass mass. The sika population was fixed for all small carcass mass alleles, whereas the red deer population was typically polymorphic. GO term analysis of genes lying in the QTL regions are associated with oxygen transport. Although body mass is a likely target of selection, none of the SNPs marking QTL are introgressing faster or slower than expected in either direction.
