## Supplementary Table 3 Autosomal GO terms for "Admixture mapping reveals loci for carcass mass in red deer x sika hybrids in Kintyre, Scotland"

cela1_red_1_62769154	cela1_red_1_65547414	cela1_red_11_67732563	cela1_red_14_44586160	cela1_red_20_30400180	cela1_red_20_41494052	cela1_red_3_12407635	cela1_red_6_92593028	cela1_red_7_76865763	cela1_red_9_19132996
LG 19	LG 19	LG 11	LG 21	LG 25	LG 25	LG 20	LG 6	LG 9	LG 28
		GO:0004930	GO:0005737	GO:0016020	GO:0016020	GO:0004930	GO:0004930	GO:0004930	GO:0016020
		GO:0007165	GO:0005634	GO:0016021	GO:0016021	GO:0007165	GO:0007165	GO:0007165	GO:0000166
		GO:0007186	GO:0003723	GO:0019221	GO:0019221	GO:0007186	GO:0007186	GO:0007186	GO:0005737
		GO:0005886	GO:0000398	GO:0004896	GO:0004896	GO:0005886	GO:0005886	GO:0005886	GO:0006886
		GO:0016020	GO:0005686	GO:0005634	GO:0005634	GO:0016020	GO:0016020	GO:0016020	GO:0015031
		GO:0016021	GO:0071004	GO:0008270	GO:0008270	GO:0016021	GO:0016021	GO:0016021	GO:0003924
		GO:0004984	GO:0071013	GO:0046872	GO:0046872	GO:0004984	GO:0004984	GO:0004984	GO:0005525
		GO:0007608	GO:0005682	GO:0003676	GO:0003676	GO:0007608	GO:0007608	GO:0007608	GO:0032482
		GO:0050896	GO:0046540	GO:0003899	GO:0003899	GO:0050896	GO:0050896	GO:0050896	GO:0005768
		GO:0050911	GO:0005685	GO:0005666	GO:0005666	GO:0050911	GO:0050911	GO:0050911	GO:0031901
		GO:0046872	GO:0005687	GO:0006351	GO:0006351	GO:0005549	GO:0005549	GO:0005549	GO:0055038
		GO:0005634	GO:0005654	GO:0005730	GO:0005730	GO:0003677			GO:0019003
		GO:0045892		GO:0006386	GO:0006386	GO:0005634			GO:0098837
		GO:0003700		GO:0042779	GO:0042779	GO:0005737			GO:0030100
		GO:0001162		GO:0006397	GO:0006397	GO:0006355			GO:0008565
		GO:0001227		GO:0008380	GO:0008380	GO:0003700			GO:0019882
		GO:0043565		GO:0005681	GO:0005681	GO:0000166			GO:0031982
		GO:0000122		GO:0005654	GO:0005654	GO:0005524			GO:0048471
		GO:0033085		GO:0005689	GO:0005689	GO:0005829			GO:0070062
		GO:0042795		GO:0005829	GO:0005829	GO:0042803			GO:0030424
		GO:0042796		GO:0045171	GO:0045171	GO:0016740			GO:0035869
		GO:0043029		GO:0006508	GO:0006508	GO:0016301			GO:0005856
		GO:0045945		GO:0015031	GO:0015031	GO:0016310			GO:0036064
		GO:0046677		GO:0000139	GO:0000139	GO:0004594			GO:0005814
		GO:0070245		GO:0005794	GO:0005794	GO:0015937			GO:0005819
		GO:0005654		GO:0005789	GO:0005789	GO:0019842			GO:0005930
		GO:0008023		GO:0005783	GO:0005783	GO:1905502			GO:0008017
		GO:0015030		GO:0016477	GO:0016477	GO:0005576			GO:1901673
		GO:0016604		GO:0008283	GO:0008283	GO:0005509			GO:1990755
		GO:0035327		GO:0019838	GO:0019838	GO:0048495			GO:0005813
		GO:0035363		GO:0042058	GO:0042058	GO:0003180			GO:0005929
		GO:0005509		GO:0050708	GO:0050708	GO:0003181			GO:0061673
		GO:0005829		GO:0050709	GO:0050709	GO:0007411			GO:0072686
		GO:0042147		GO:0061136	GO:0061136	GO:0008285			GO:0005524
		GO:0005737		GO:0003677	GO:0003677	GO:0009887			GO:0010628
		GO:0005887		GO:0003824	GO:0003824	GO:0010629			GO:0001725
		GO:0000166		GO:0006284	GO:0006284	GO:0030308			GO:0005884
		GO:0005524		GO:0003905	GO:0003905	GO:0032870			GO:0090131
		GO:0070374		GO:0034198	GO:0034198	GO:0035385			GO:0030027
		GO:0016055		GO:0043547	GO:0043547	GO:0048846			GO:0030175
		GO:0016740		GO:0032007	GO:0032007	GO:0050919			GO:0044297
		GO:0016301		GO:0038202	GO:0038202	GO:0051414			GO:0030240
		GO:0016310		GO:0005096	GO:0005096	GO:0060412			GO:0048741
		GO:0030154		GO:0003281	GO:0003281	GO:0061364			GO:0005865
		GO:0004672		GO:0035909	GO:0035909	GO:0070100			GO:0015629
		GO:0006468		GO:0048738	GO:0048738	GO:0005615			GO:0030017
		GO:0004713		GO:0060021	GO:0060021				GO:0006606
		GO:0043235		GO:2000785	GO:2000785				GO:0031080
		GO:0018108		GO:0005765	GO:0005765				GO:0017056
		GO:0017147		GO:1990130	GO:1990130				GO:0006406
		GO:0004888		GO:0005515	GO:0005515				GO:0006999
		GO:0009968		GO:0005344	GO:0005344				GO:0021915
		GO:0043066		GO:0005506	GO:0005506				GO:0022008
		GO:0043410		GO:0019825	GO:0019825				GO:0031081
		GO:0006909		GO:0020037	GO:0020037				GO:0048339
		GO:0001779		GO:0015671	GO:0015671				GO:0061053
		GO:0001818		GO:0005833	GO:0005833				GO:0000777
		GO:0007283		GO:0043177	GO:0043177				GO:0000940
		GO:0030168		GO:0042744	GO:0042744				GO:0005643
		GO:0032940		GO:0051291	GO:0051291				GO:0031965
		GO:0034446		GO:0031838	GO:0031838				GO:0016021
		GO:0043277		GO:0000398	GO:0000398				GO:0055085
		GO:0043491		GO:0005686	GO:0005686				GO:0016887
		GO:0050766		GO:0005682	GO:0005682				GO:0042626
		GO:0051250		GO:0046540	GO:0046540				GO:0042803
		GO:0060041		GO:0005685	GO:0005685				GO:0005739
		GO:0060068		GO:0000387	GO:0000387				GO:0005743
		GO:0097350		GO:0005687	GO:0005687				GO:0032592
		GO:2000107		GO:0071004	GO:0071004
		GO:0005615		GO:0003729	GO:0003729
		GO:0016028		GO:0006376	GO:0006376
		GO:0005680		GO:0042802	GO:0042802
		GO:0031145		GO:0050733	GO:0050733
		GO:0070979		GO:0045843	GO:0045843
		GO:0007091		GO:0009986	GO:0009986
				GO:0007186	GO:0007186
				GO:0005622	GO:0005622
				GO:0035556	GO:0035556
				GO:0031681	GO:0031681
				GO:0032991	GO:0032991
				GO:0005737	GO:0005737
				GO:0050790	GO:0050790
				GO:0007266	GO:0007266
				GO:0048365	GO:0048365
				GO:0005092	GO:0005092
				GO:0005094	GO:0005094
				GO:0030695	GO:0030695
				GO:0032880	GO:0032880
				GO:0005886	GO:0005886
				GO:0055114	GO:0055114
				GO:0005623	GO:0005623
				GO:0045454	GO:0045454
				GO:0006457	GO:0006457
				GO:0003756	GO:0003756
				GO:0034976	GO:0034976
				GO:1902175	GO:1902175
				GO:0015037	GO:0015037
				GO:0007165	GO:0007165
				GO:0016055	GO:0016055
				GO:0008013	GO:0008013
				GO:0019899	GO:0019899
				GO:0030159	GO:0030159
				GO:0031625	GO:0031625
				GO:0032947	GO:0032947
				GO:0046332	GO:0046332
				GO:0070411	GO:0070411
				GO:0001934	GO:0001934
				GO:0032147	GO:0032147
				GO:0034622	GO:0034622
				GO:0045732	GO:0045732
				GO:0045893	GO:0045893
				GO:0051443	GO:0051443
				GO:0090090	GO:0090090
				GO:0016328	GO:0016328
				GO:0030877	GO:0030877
				GO:0048471	GO:0048471
				GO:0071944	GO:0071944
				GO:0003735	GO:0003735
				GO:0005739	GO:0005739
				GO:0005840	GO:0005840
				GO:0005743	GO:0005743
				GO:0005762	GO:0005762
				GO:0005761	GO:0005761
				GO:0006241	GO:0006241
				GO:0004550	GO:0004550
				GO:0006165	GO:0006165
				GO:0006183	GO:0006183
				GO:0006228	GO:0006228
				GO:0005102	GO:0005102
				GO:0008670	GO:0008670
				GO:0019166	GO:0019166
				GO:0006636	GO:0006636
				GO:0005509	GO:0005509
				GO:0016192	GO:0016192
				GO:0017137	GO:0017137
				GO:0030496	GO:0030496
				GO:0032456	GO:0032456
				GO:0055038	GO:0055038
				GO:0030139	GO:0030139
				GO:0030306	GO:0030306
				GO:0032154	GO:0032154
				GO:0032465	GO:0032465
				GO:0042803	GO:0042803
				GO:0051959	GO:0051959
				GO:0070164	GO:0070164
				GO:0005768	GO:0005768
				GO:0005813	GO:0005813
				GO:0005815	GO:0005815
				GO:0043231	GO:0043231
				GO:0055037	GO:0055037
				GO:0008233	GO:0008233
				GO:0016787	GO:0016787
				GO:0008234	GO:0008234
				GO:0004198	GO:0004198
