## Supplementary Table 2 Autosomal Genes for "Admixture mapping reveals loci for carcass mass in red deer x sika hybrids in Kintyre, Scotland"

cela1_red_1_62769154	cela1_red_1_65547414	cela1_red_11_67732563	cela1_red_14_44586160	cela1_red_20_30400180	cela1_red_20_41494052	cela1_red_3_12407635	cela1_red_6_92593028	cela1_red_7_76865763	cela1_red_9_19132996
LG 19	LG 19	LG 11	LG 21	LG 25	LG 25	LG 20	LG 6	LG 9	LG 28
		ZC3H6	SNRPN	RF00001	RF00001	SPZ1	RF00026	RF00001	RAB4A
		ZC3H8		IL9R	IL9R	PANK3		RF00026	CCSAP
		FBLN7		POLR3K	POLR3K	bta-mir-103-1			ACTA1
		TMEM87B		SNRNP25	SNRNP25	SLIT3			NUP133
		RF00401		RHBDF1	RHBDF1	bta-mir-218-2			ABCB10
		MERTK		MPG	MPG
		RF00156		NPRL3	NPRL3
		ANAPC1		HBM	HBM
				HBA	HBA
				GLNC1	GLNC1
				HBQ1	HBQ1
				LUC7L	LUC7L
				FAM234A	FAM234A
				RGS11	RGS11
				ARHGDIG	ARHGDIG
				PDIA2	PDIA2
				AXIN1	AXIN1
				MRPL28	MRPL28
				TMEM8A	TMEM8A
				NME4	NME4
				DECR2	DECR2
				RAB11FIP3	RAB11FIP3
				CAPN15	CAPN15
				PRR35	PRR35
				NHLRC4	NHLRC4
